# iNetModels 2.0: an interactive visualization and database of multi-omics data

**DOI:** 10.1101/662502

**Authors:** Muhammad Arif, Cheng Zhang, Xiangyu Li, Cem Güngör, Buğra Çakmak, Metin Arslantürk, Abdellah Tebani, Berkay Özcan, Oğuzhan Subaş, Wenyu Zhou, Brian Piening, Hasan Turkez, Linn Fagerberg, Nathan Price, Leroy Hood, Michael Snyder, Jens Nielsen, Mathias Uhlen, Adil Mardinoglu

**Affiliations:** Science for Life Laboratory, KTH – Royal Institute of Technology, Stockholm, SE-171 21, Sweden; School of Pharmaceutical Sciences & Key Laboratory of Advanced Drug Preparation Technologies, Ministry of Education, Zhengzhou University, Zhengzhou, Henan Province, PR 450001, China; Bash Biotech Inc, 600 West Broadway, Suite 700, San Diego, CA, USA; Department of Metabolic Biochemistry, Rouen University Hospital, 76000 Rouen, France; Normandie Univ, UNIROUEN, CHU Rouen, INSERM U1245, 76000 Rouen, France; Department of Genetics, Stanford University, Stanford, CA 94305, USA; Providence Cancer Center, Oregon Area, Portland; Department of Medical Biology, Faculty of Medicine, Atatürk University, Erzurum, Turkey; Institute of Systems Biology, Seattle, USA; Department of Biology and Biological Engineering, Chalmers University of Technology, Gothenburg, Sweden; Centre for Host–Microbiome Interactions, Dental Institute, King's College London, London, SE1 9RT, United Kingdom

**Keywords:** Multi-omics, network, bioinformatics, systems biology

## Abstract

It is essential to reveal the associations between different omics data for a comprehensive understanding of the altered biological process in human wellness and disease. To date, very few studies have focused on collecting and exhibiting multi-omics associations in a single database. Here, we present iNetModels, an interactive database and visualization platform of Multi-Omics Biological Networks (MOBNs). This platform describes the associations between the clinical chemistry, anthropometric parameters, plasma proteomics and metabolomics as well as metagenomics for oral and gut microbiome obtained from the same individuals. Moreover, iNetModels includes tissue- and cancer-specific Gene Co-expression Networks (GCNs) for exploring the connections between the specific genes. This platform allows the user to interactively explore a single feature's association with other omics data and customize its particular context (e.g. male/female specific). The users can also register their own data for sharing and visualization of the MOBNs and GCNs. Moreover, iNetModels allows users who do not have a bioinformatics background to facilitate human wellness and diseases research. iNetModels can be accessed freely at https://inetmodels.com without any limitation.
