## Supplementary material for "iNetModels 2.0: an interactive visualization and database of multi-omics data": Supplemetary Dataset 1

### Sheet: counts
category_id	network_name	category_type	category_name	node_count	edge_count	cluster_count
0	Gene Co-Expression Network	Normal Tissue	Adipose - Subcutaneous	10806	92735038	2
1	Gene Co-Expression Network	Normal Tissue	Skeletal Muscle	7900	55491798	3
2	Gene Co-Expression Network	Normal Tissue	Artery - Tibial	10531	81125672	3
3	Gene Co-Expression Network	Normal Tissue	Artery - Coronary	11004	76978942	3
4	Gene Co-Expression Network	Normal Tissue	Heart - Atrial Appendage	8731	71080554	3
5	Gene Co-Expression Network	Normal Tissue	Adipose - Visceral (Omentum)	10696	97927768	2
6	Gene Co-Expression Network	Normal Tissue	Uterus	11357	66282200	2
7	Gene Co-Expression Network	Normal Tissue	Vagina	11662	103046808	3
8	Gene Co-Expression Network	Normal Tissue	Breast	11181	105290952	2
9	Gene Co-Expression Network	Normal Tissue	Skin - Not Sun Exposed (Suprapubic)	10829	90034038	3
10	Gene Co-Expression Network	Normal Tissue	Minor Salivary Gland	10891	94672140	2
11	Gene Co-Expression Network	Normal Tissue	Brain - Cortex	9801	85882308	3
12	Gene Co-Expression Network	Normal Tissue	Adrenal Gland	9909	77444420	2
13	Gene Co-Expression Network	Normal Tissue	Thyroid	11598	107137906	2
14	Gene Co-Expression Network	Normal Tissue	Lung	11640	103496338	2
15	Gene Co-Expression Network	Normal Tissue	Spleen	10858	93473890	3
16	Gene Co-Expression Network	Normal Tissue	Pancreas	7476	53933814	2
17	Gene Co-Expression Network	Normal Tissue	Esophagus - Muscularis	10513	90195954	2
18	Gene Co-Expression Network	Normal Tissue	Esophagus - Mucosa	10337	88739794	3
19	Gene Co-Expression Network	Normal Tissue	Esophagus - Gastroesophageal Junction	10594	91350916	2
20	Gene Co-Expression Network	Normal Tissue	Stomach	10420	98115768	2
21	Gene Co-Expression Network	Normal Tissue	Colon - Sigmoid	10790	87589450	2
22	Gene Co-Expression Network	Normal Tissue	Small Instestine	11424	107759674	3
23	Gene Co-Expression Network	Normal Tissue	Colon - Transverse	10933	106623294	2
24	Gene Co-Expression Network	Normal Tissue	Prostate	11571	100323024	2
25	Gene Co-Expression Network	Normal Tissue	Testis	12581	132223286	2
26	Gene Co-Expression Network	Normal Tissue	Nerve - Tibial	11620	99613712	3
27	Gene Co-Expression Network	Normal Tissue	Skin - Sun Exposed (Lower leg)	10957	92839410	5
28	Gene Co-Expression Network	Normal Tissue	Heart - Left Ventricle	7216	50442844	2
29	Gene Co-Expression Network	Normal Tissue	Brain - Cerebellum	10839	107543512	3
31	Gene Co-Expression Network	Normal Tissue	Whole Blood	6760	43286784	2
32	Gene Co-Expression Network	Normal Tissue	Artery - Aorta	10764	76990244	2
34	Gene Co-Expression Network	Normal Tissue	Pituitary	11586	96891626	3
35	Gene Co-Expression Network	Normal Tissue	Brain - Frontal Cortex (BA9)	10014	90501144	3
36	Gene Co-Expression Network	Normal Tissue	Brain - Caudate (basal ganglia)	9274	83706642	2
37	Gene Co-Expression Network	Normal Tissue	Brain - Nucleus accumbens (basal ganglia)	9434	87175172	2
38	Gene Co-Expression Network	Normal Tissue	Brain - Putamen (basal ganglia)	8596	71930786	2
39	Gene Co-Expression Network	Normal Tissue	Brain - Hypothalamus	9883	94250924	2
40	Gene Co-Expression Network	Normal Tissue	Brain - Spinal cord (cervical c-1)	9809	93290944	2
41	Gene Co-Expression Network	Normal Tissue	Brain - Hippocampus	8956	77868034	2
42	Gene Co-Expression Network	Normal Tissue	Brain - Anterior cingulate cortex (BA24)	9247	76842174	2
43	Gene Co-Expression Network	Normal Tissue	Ovary	11123	67819488	2
44	Gene Co-Expression Network	Normal Tissue	Brain - Cerebellar Hemisphere	10750	109865304	2
45	Gene Co-Expression Network	Normal Tissue	Liver	7808	48580378	2
46	Gene Co-Expression Network	Normal Tissue	Brain - Substantia nigra	8962	76361138	2
47	Gene Co-Expression Network	Normal Tissue	Kidney - Cortex	9571	84679794	2
48	Gene Co-Expression Network	Normal Tissue	Brain - Amygdala	8751	73780556	2
49	Gene Co-Expression Network	Normal Tissue	Cervix - Ectocervix	11620	1786836	160
50	Gene Co-Expression Network	Normal Tissue	Fallopian Tube	11876	351524	652
51	Gene Co-Expression Network	Normal Tissue	Cervix - Endocervix	11743	63292	1657
52	Gene Co-Expression Network	Normal Tissue	Bladder	11252	18268582	6
53	Gene Co-Expression Network	Normal Tissue	Kidney - Medulla	10197	13884080	25
54	Gene Co-Expression Network	Cancer Tissue	Skin (SKCM)	7308	30792406	3
55	Gene Co-Expression Network	Cancer Tissue	Acute Myeloid Leukemia (LAML)	7798	29946136	3
56	Gene Co-Expression Network	Cancer Tissue	Kidney - Clear Cell (KIRC)	7475	41089246	3
57	Gene Co-Expression Network	Cancer Tissue	Head and Neck (HNSC)	7095	33346364	3
58	Gene Co-Expression Network	Cancer Tissue	Glioblastoma (GBM)	7644	27867658	2
59	Gene Co-Expression Network	Cancer Tissue	Ovarian (OV)	7260	23957758	3
60	Gene Co-Expression Network	Cancer Tissue	Uterus - Endometrial (UCS)	7658	2691962	4
61	Gene Co-Expression Network	Cancer Tissue	Kidney - Papillary Cell (KIRP)	7298	33443918	3
62	Gene Co-Expression Network	Cancer Tissue	Bladder (BLCA)	7506	32450572	3
63	Gene Co-Expression Network	Cancer Tissue	Lymphoma (DLBC)	6631	13394812	3
64	Gene Co-Expression Network	Cancer Tissue	Esophageal (ESCA)	7760	23144784	3
65	Gene Co-Expression Network	Cancer Tissue	Pancreas (PAAD)	7472	26091582	2
66	Gene Co-Expression Network	Cancer Tissue	Prostate (PRAD)	7226	38692908	3
67	Gene Co-Expression Network	Cancer Tissue	Glioma - Lower Grade (LGG)	7628	41687166	3
68	Gene Co-Expression Network	Cancer Tissue	Uterus (UCEC)	7536	37159476	3
69	Gene Co-Expression Network	Cancer Tissue	Bone / Sarcoma (SARC)	7401	27188164	2
70	Gene Co-Expression Network	Cancer Tissue	Adrenal Gland (ACC)	6632	11414882	3
71	Gene Co-Expression Network	Cancer Tissue	Adrenal Medula (PCPG)	6747	21187806	2
72	Gene Co-Expression Network	Cancer Tissue	Liver (LIHC)	5673	23640486	3
73	Gene Co-Expression Network	Cancer Tissue	Thyroid (THCA)	7120	38615168	3
74	Gene Co-Expression Network	Cancer Tissue	Thymus (THYM)	7648	37122668	2
75	Gene Co-Expression Network	Cancer Tissue	Mesothelioma (MESO)	7083	8776748	3
76	Gene Co-Expression Network	Cancer Tissue	Testis (TGCT)	7745	35432418	3
77	Gene Co-Expression Network	Cancer Tissue	Bile Duct (CHOL)	7222	31169178	2
78	Gene Co-Expression Network	Cancer Tissue	Eye (UVM)	5856	15895480	3
79	Gene Co-Expression Network	Cancer Tissue	Rectum (READ)	7332	24673562	2
80	Gene Co-Expression Network	Cancer Tissue	Kidney - Chromophobe (KICH)	6936	23464370	3
81	Gene Co-Expression Network	Cancer Tissue	Breast (BRCA)	7962	49139760	3
82	Gene Co-Expression Network	Cancer Tissue	Colon (COAD)	7433	37600700	3
83	Gene Co-Expression Network	Cancer Tissue	Cervix (CESC)	7693	26477992	3
84	Gene Co-Expression Network	Cancer Tissue	Lung (LUAD)	7867	40915226	3
85	Gene Co-Expression Network	Cancer Tissue	Lung - Squamous Cell (LUSC)	7846	40117484	2
86	Gene Co-Expression Network	Cancer Tissue	Stomach (STAD)	7660	35096646	3
87	Multi-Omics Network	SCAPIS - SciLifeLab Wellness Profiling Study	Delta - Overall	910	520514	3
88	Multi-Omics Network	SCAPIS - SciLifeLab Wellness Profiling Study	Longitudinal - Overall	914	547982	5
89	Multi-Omics Network	SCAPIS - SciLifeLab Wellness Profiling Study	Delta - Female	921	358844	3
90	Multi-Omics Network	SCAPIS - SciLifeLab Wellness Profiling Study	Longitudinal - Female	937	444162	7
91	Multi-Omics Network	SCAPIS - SciLifeLab Wellness Profiling Study	Delta - Male	927	532100	4
92	Multi-Omics Network	SCAPIS - SciLifeLab Wellness Profiling Study	Longitudinal - Male	931	566390	4
93	Multi-Omics Network	P100 Study	Delta - Overall	724	171780	3
94	Multi-Omics Network	P100 Study	Longitudinal - Overall	728	173422	4
95	Multi-Omics Network	P100 Study	Delta - Female	734	43402	12
96	Multi-Omics Network	P100 Study	Longitudinal - Female	743	53362	5
97	Multi-Omics Network	P100 Study	Delta - Male	746	62074	8
98	Multi-Omics Network	P100 Study	Longitudinal - Male	738	154472	4
99	Multi-Omics Network	Integrative Personal Omics Study (Male Only)	Delta - Overall	422	39916	10
100	Multi-Omics Network	Integrative Personal Omics Study (Male Only)	Longitudinal - Overall	425	59344	3
101	Multi-Omics Network	Integrative Personal Omics Study (Male Only)	Delta - Insulin Resistant	341	5390	40
102	Multi-Omics Network	Integrative Personal Omics Study (Male Only)	Longitudinal - Insulin Resistant	426	48088	6
103	Multi-Omics Network	Integrative Personal Omics Study (Male Only)	Delta - Insulin Sensitive	279	1034	53
104	Multi-Omics Network	Integrative Personal Omics Study (Male Only)	Longitudinal - Insulin Sensitive	424	19924	5
105	Multi-Omics Network	Covid-19 CMA Treatment	Overall Network	1013	163272	4
106	Multi-Omics Network	NAFLD CMA Treatment	Overall Network	1042	80750	4
